# Novel insights into expansion and functional diversification of MIR169 family in tomato

**DOI:** 10.1101/801969

**Authors:** Sombir Rao, Sonia Balyan, Sarita Jha, Saloni Mathur

## Abstract

MIR169 family is an evolutionarily conserved miRNA family in plants. A systematic in-depth analysis of MIR169 family in tomato is lacking. We report eighteen miR169 precursors, annotating new loci for MIR169a, b and d, as well as four novel mature isoforms (MIR169f/g/h/i). The family has expanded by both tandem- and segmental-duplication events during evolution. A tandem-pair ‘MIR169b/b-1 and MIR169b-2/h’ is polycistronic in nature coding for three MIR169b isoforms and a new variant miR169h, that is evidently absent in the wild relatives *S. pennellii* and *S. pimpinellifolium*. Seven novel miR169 targets including RNA-binding-protein, protein-phosphatase, aminotransferase, chaperone, tetratricopeptide-repeat-protein, and transcription factors ARF-9B and SEPELLATA-3 were established by efficient target cleavage in presence of specific precursors as well as increased target abundance upon miR169 chelation by short-tandem-target-mimic construct in transient assays. Comparative antagonistic expression profiles of MIR169:target pairs suggest MIR169 family as ubiquitous regulator of various abiotic stresses (heat, cold, dehydration and salt) and developmental pathways. This regulation is partly brought about by acquisition of new promoters as demonstrated by promoterMIR169:GUS-reporter assays as well as differential processivity of different precursors and miRNA cleavage efficiencies. Thus, the current study augments the functional horizon of MIR169 family with applications for stress tolerance in crops.

**Highlight:** Expansion of MIR169 members by duplication and new mature forms, acquisition of new promoters, differential precursor-miRNA processivity and engaging novel targets increases the functional diversification of MIR169 in tomato. (29/30)
