## Supplementary Table S1: List of primers used in the study. for "Novel insights into expansion and functional diversification of MIR169 family in tomato"

### Sheet: Sheet1
Promoter cloning primers
Gene ID	Sequence	length	RE
ProSl-MIR169a-1 pbi 101F	CCC AAG CTT ACG TCG CCT GTA ATT TGA AC	29	HindIII
ProSl-MIR169a-1 pbi 101R	CCC CCC GGG ACC TTG TTC CCT CAT GCA AG	29	XmaI
ProSl-MIR169d-1 pbi 101F	CCC AAG CTT TCC ATG ATT CGA CTG TCG TTA	30	HindIII
ProSl-MIR169d-1 pbi 101R	CCC CCC GGG TCC CTT CAT GCA AGT CCT AT	29	XmaI
ProSl-MIR169dpbi 101F	CCCAAGCTTTCTGATAGCACATGCATGAGC	29	Hindiii
ProSl-MIR169dpbi 101R	CGCGGATCCGCA AAC TCA ATT GTC AAC CT	29	BamH1
ProSl-MIR169c pbi101 F	CCC AAG CTT AGG ACT GTT GTT AAG GTC	27	Hind111
ProSl-MIR169c pbi101 R	CGC GGA TCC TCG TGC ACG CCT ATC AC	26	BamH1
ProSl-MIR169a-2 pbi101F	TCC CCC CGG GTG GCA GGG TGA GTA TAT ATA G	31	Xma1
ProSl-MIR169a-2 pbi101R	CCC AAG CTT CAT GGG CCA TAA GAT TTC CTC AC	32	Hindiii
ProSl-MIR169b-3 pbi101F	CCC AAG CTT TCC GTT CAT TGT ATC CGA GGT TG	32	Hindiii
ProSl-MIR169b-3 pbi101R	TCC CCC CGG GAG GCA CTT CCC TTC ATG TAA G	31	Xma1
ProSl-MIR169b-4 pbi101F	TCC CCC CGG GAG GCA CTT ACC CTT CAT GTA	30	Xma1
ProSl-MIR169b-4 pbi101R	AAC TGC AGC AGG AAC GTA GAA GAA TGG GTG AC	32	Psti
proSl-MIR169h pbi101F	CCC AAG CTT GAC ACT TGC ACT CAC CT	26	HindIII
proSl-MIR169h pbi101R	TCC CCC CGG GAT GGC AAG TTA GTC ACA TC	29	XmaI
ProSl-MIR169b pbi101F	CCC AAG CTT GGA GGT GAA CTT ACG C	25	HindIII
ProSl-MIR169b pbi101R	TCC CCC CGG GGC ACA TGC ATG AGC	24	Xma1
Primers for polycistronic confirmation
MIR169b2/h F	TGG CTA CCT TGA CAT GCT CTC CT
MIR169b2/h R	AGG ACA CAT TTC GGA AAT GGT GC
MIR169b1/b F	GTCTTACATGAAGAGGAGAGTCA
MIR169b1/b R	GTA CGG TGC AGG CAA GTC ATC C
Construct for Target confirmation
Solyc08g062210 UTR F	GGG TAA CCC AGC ACA CTT GTG TTA TCC	27	BstEII
Solyc08g062210 UTR R	GGG TAA CCG ACA CTA ACA AGT ACA G	25	BstEII
Solyc01g006930 UTR F	GGG TAA CCT AGC CTT GGC TTG AGA	25	BstEII
Solyc01g006930 UTR R	GGG TAA CCC AAG TTC AAT CAT AC	23	BstEII
Solyc01g087240 UTR F	GGGTAACCGCTACTCTCCAATGGT	24	BstEII
Solyc01g087240 UTR R	GGG TAA CCA TAT ATC CCT TAC GAC	24	BstEII
Solyc12g009050 UTR F	GGG TAA CCC TGT CTT ACG ACA GTC	24	BstEII
Solyc12g009050 UTR R	GGG TAA CCCCTATGACAGCTCGGT	24	BstEII
Solyc01g008490 UTR F	GGG TAA CCC ATC ACA TAA CAC CTT	24	BstEII
Solyc01g008490 UTR R	GGG TAA CCA TGT TCA GAC CAA CTT	24	BstEII
Solyc09g015930 utr F	GGG TAA CCC TCC GAT GGT AGT AGC GA	26	BstE11
Solyc09g015930 utr R	GGG TAA CCA GCC ATG GAT CTT GTC CAC T	28	BstE11
Solyc06g030540 utr F	GGG TAA CCT CAC CAT GCT TGC TGC TT	26	BstE11
Solyc06g030540 utr R	GGG TAA CCATGAACAACTCTGGCATC	26	BstE11
Solyc09g015360 utr F	GGG TAA CCT GGT TGT GCC TGG CTG C	25	BstE11
Solyc09g015360 utr R	GGG TAA CCA GTA TCT TCC TGT TTG CT	26	BstE11
Solyc09g018450 utr F	GGG TAA CCA CAG CAT GTT CCC TAA GCA	27	BstE11
Solyc09g018450 utr R	GGG TAA CCA GAC CAA ACA TAG CAT GGA	27	BstE11
Solyc05g053835 utr F	GGG TAA CCT CAG CTC TAC AAG ATG GAT	27	BstE11
Solyc05g053835 utr R	GGG TAA CCGTACATCTGTTCCAGTGGT	27	BstE11
Solyc09g097830 utr F	GGG TAA CCC GTG TAC CAA ACA GTG CT	26	BstE11
Solyc09g097830 utr R	GGG TAA CCA CAT CAG TTC CTG TGG TA	26	BstE11
Solyc12g049613CDS F	GAA GAT CTA TGT GTA AAG CAG GCT TG	26	BglII
Solyc12g049613CDS R	GGA CTA GTG TGA CCA GAG GAA CTG T	25	Spe1
Solyc02g072130 utr F	GGG TAA CCT CAG CCT GTG CCC TGT TCT	26	BstE11
Solyc02g072130 utr R	GGG TAA CCT GCC TAG TTC AGT GGC CT	26	BstE11
Solyc08g041870 utr F	GGG TAA CCT AGC CTC TCC GCC AAG GAT	27	BstE11
Solyc08g041870 utr R	GGG TAA CCT GAT GGC ATC AGC AAG ATA	27	BstE11
SlMIR169c PBI121 F	CGG GAT CCG TCT AGA GAG TTA TTG	24	BamH1
SlMIR169c PBI121 R	CGG GAT CCT ACA TGA ATA GGA GAG	24	BamH1
SlMIR169a PBI121 F	GCT CTA GAG GTC TAT AAG GTT TGC	24	Xba1
SlMIR169a PBI121 R	TCC CCC CGG GGG TCT AAC GAG GAT	24	Xma1
SlMIR169b PBI121 F	GCT CTA GAG GTT TCA GGC AGT CTC C	25	Xba1
SlMIR169b PBI121 R	TCC CCC CGG GAT GAC CTG CTT GAC CC	26	Xma1
SlMIR169d PBI121 F	GCT CTA GAG AAG AGG GGT TTT ATA	24	Xba1
SlMIR169d PBI121 R	TCC CCC CGG GGA AGA TAA GGT CTT AC	26	Xma1
MIR169a-1 pbi121 F	GCT CTA GAT CCT AGA GGC TGT ATA AAC	27	Xba1
MIR169a-1 pbi121 R	TCC CCC CGG GAG TGT TGT CCA CAA TTC	27	Xma1
MIR169e pbi121 F	GCT CTA GAT GTA GAT AAG AGA GGA ACA	27	Xba1
MIR169e pbi121 R	TCC CCC CGG GAT GAG GAA ATT GAA CTG	27	Xma1
MIR169b-1 pbi121 F	GCT CTA GAG AGA AGT CTT ACA TGA AG	26	Xba1
MIR169b-1 pbi121 R	TCCCCCCGGGAGA CTC TTC TCA TCA TGC T	28	Xma1
MIR169b-3 pbi121 F	GCT CTA GAG AAG AGT GTG TCT TAC ATG	27	Xba1
MIR169b-3 pbi121 R	TCC CCC CGG GTG ACC CAG ACA AGC AGA C	28	Xma1
STTM Construct and cloning primer
STTM primers
STTM MIR169 F	GGG GTA CCC AGG CAA GTC AAT CTC CTT GG	29	Kpn1
STTM MIR169 R	GCT CTA GAT AGC CAA GGA GAT TGA C	25	Xba1
STTM MIR169 F	CAGGCAAGTCACTATCCTTGGCTAGTTGTTGTTGTTATGGTCTAATTTAAATATGGTCTA
STTM MIR169 R	TAGCCAAGGATAGTGACTTGCCTGATTCTTCTTCTTTAGACCATATTTAAATTAGACCAT
qPCR primers
Solyc03g007270 F	GGGAGCCAGCAAGGCTGAAGA
Solyc03g007270 R	TGGCGGCCTCATCTGATGGT
Solyc05g015750 F	TGG GCT ATG GCC GGC AAA CA
Solyc05g015750 R	ACACTAGGCCCTGCTCCTCCT
Solyc06g030540 F	CGA GGC AGT AAC GTA CCT CCA ACT
Solyc06g030540 R	GACCTTGGTGGCCGAAGGCA
Solyc05g053835 F	GGTTCGTTGTGTTTGGCCACAGG
Solyc05g053835 R	GGGCAACTCAGGCGAACAGC
Solyc09g015930 F	GCT GCA GAT GAC GCT TGG GA
Solyc09g015930 R	GGGCTAGCAGCTCCTTATGTTGC
Solyc09g097830 F	GCACATGCTGCTGCCCAAGG
Solyc09g097830 R	TGC ACA GTG GCG TGT CCA AGA
Solyc09g015360 F	GGGCAATGCACAATCTGGAA
Solyc09g015360 R	GCGAGTATCGATTCAATGCCA
Solyc08g008380 F	GCGTCCTCACAATTCGGAAA
Solyc08g008380 R	AGTTTCCAGAGCACCCTTCA
sly-MIR169a F	CAA GGG TGG GAC ACA TAT TTA GC
sly-MIR169a R	GTTGTCCACAATTCCTGATTTG
sly-MIR169b F	CGA GAC GGG GTT ACA AGT CT
sly-MIR169b R	GTA CGG TGC AGG CAA GTC ATC C
sly-MIR169c F	GGA TGA CTT GCC GAG ATG TTG
sly-MIR169c R	GGGTTGTGATTGCATGTGCACTC
sly-MIR169d F	GATAAGCATGATCCGATCAGAG
sly-MIR169d R	GGGGTTTTATATGAAGTTGAGAG
sly-MIR169e F	AGG AGG AGA GGC CTT ACA TG
sly-MIR169e R	CAA AGA AGA GTT TGT CAA GTC GCC
sly-MIR169a-2F	CAT GCC ATG GGG TCT AAC GAG GAT G
sly-MIR169a-2R	GAA GAT CTC TCA CCC TGC CAA CAT C
sly-MIR169a-1F	CTT CAG GAA ACT ACA CTT CCC
sly-MIR169a-1R	GTTGTCCACAATTCCTGATTTG							35
SlMIR169b-1 F	AGAAGAGGAGTCTAGTATGATG
SlMIR169b-1 R	CGTCACATACCCTCTCTTGCTC
sly-MIR169b-2 F	TAGCCAAGGATGACTTGCCTG
sly-MIR169b-2 R	GAG TTC TTG CAT GAA AGA GGAG
sly-MIR169b-3 F	TAGCCAAGGATGACTTGCCTG
sly-MIR169b-3 R	AGC CAA GGA GAC TGC CTG GCC
sly-miR169b-4F	TAGCCAAGGATGACTTGCCTG
sly-miR169b-4R	GTCTTACATGAAGGGTAAGTGCC
SlMIR169d-1 F	TAGCCAAGGATGACTTGCCTA
SlMIR169d-1 R	CCATAGATGACTGCCTAACATG
sly-MIR169d-2 F	CAT GCC ATG GGG CAT TCA AGA GAA AC
sly-MIR169d-2 R	GAA GAT CTG AAG AAC AGC CTG TC
sly-MIR169d-3 F	TAGCCAAGGATGACTTGCCTA
sly-MIR169d-3 R	CAATATAGCTAAAGACGACTGCC
sly-MIR169g F	GCTCCTGAATGGGAATTTAGGC
sly-MIR169g R	GCCAAGGATGACTATTACCTG
sly-MIR169i F	CAGCCAGGGATGACTTGCCGA
sly-MIR169i R	TAGCCAAGGATGACTGGCCTA
sly-MIR169f F	CAT GCC ATG GCA GCT AGC CAT ATG CTC
sly-MIR169f R	GAA GAT CTC CTC TGG TCC AAG CCT G
sly-miR169h F	GAGAAGAGGAGTCTAGTATGATG
sly-miR169h R	GAGCAAGAGAGGGTATGTGACG
Solyc03g025510 F	TGGGTCAGGTGTAGCAGCGT
Solyc03g025510 R	AGGAGTTGCTGTCCGTGGCA
Solyc03g122180 F	ACACCACCTGGAACAGCCTCA
Solyc03g122180 R	TGAGGGCATGAACACCAGCCA
Solyc04g077440 F	GGCTCGGCAACTAGCACCAC
Solyc04g077440 R	AAGAGCAGCACCGGCAACAC
Solyc07g055200 F	GCCCAATGCCCGTCTCCCTA
Solyc07g055200 R	ACGTCGCACCAGGAAATGGG
Solyc04g071040 F	GGGAGCACCAAGCGGAGACT
Solyc04g071040 R	TGACCTCCGAGCAGCCTGAC
Reporter primers
NptII F	GCA CGC AGG TTC TCC GGC CGC
NptII R	CCG GAC AGG TCG GTC TTG ACA
GFPCDSF	GTC AGT GGA GAG GGT GAA GGT G
GFPCDSR	GTC GTG CCG CTT CAT ATG ATC
GFPCDSF1	GGA CGA CGG GAA CTA CAA GAC
GFPCDSR1	GTA TTC CAA CTT GTG GCC GAG G
GusCDS new1 F	GGG CAG GCC AGC GTA TCG TGC
GusCDS new1 R	TTC CCG GCG GGA TAG TCT GCC
GusCDS F1	CTC GAC GGC CTG TGG GCA TTC
GusCDS R1	CGC TGA TAC CAG ACG TTG CCC GC
