## Supplementary Table S2: Comparison of MIR169 loci in wild and cultivated tomato species. for "Novel insights into expansion and functional diversification of MIR169 family in tomato"

### Sheet: Sheet1
MIRNA Id	S. lycopersicum	S. pennellii	S. pimpinellifolium
MIR169a	1	1	1
a-1	1	1	1
a-2	1	1	0
a-3	0	1	0
MIR169b	1	1	1
b-1	1	1	1
b-2	1	1	1
b-3	1	1	1
b-4	1	0	0
MIR169c	1	1	1
MIR169d	1	1	1
d-1	1	1	1
d-2	1	1	1
d-3	1	1	1
d-4	1	1	1
d-5	1	1	1
d-6	0	1	0
MIR169e	1	1	1
MIR169f	1	1	1
MIR169g	1	0	1
MIR169h	1	0	0
MIR169i	1	1	0
MIR169j	1	1	0
Total	21	20	16
