## Supplementary Table S3: Promoter analysis of Sly-MIR169 family members in tomato. for "Novel insights into expansion and functional diversification of MIR169 family in tomato"

### Sheet: Sheet1
GENE	LOCUS	The site II motif	ABRE	ABI3 Binding site	Embryo specific	W-box	KANADI	DREB2A	ABI5	WRKY33	CRY2	HSE	LTR	CGTCA-motif	ERE	TCA-element	TGA-element	AuxRR-core	C-box	P- box
1	Pro-Sly-miR169a-1	0	0	0	0	2	4	0	2	0	0	3	1	0	1	0	0	0	0	0
2	ProSly-miR169a-2	0	0	0	0	0	3	0	2	0	0	2	0	0	0	0	0	1	0	0
3	Pro-Sly-miR169b-1/b	1	0	1	0	3	6	1	4	0	0	3	0	0	3	0	0	0	0	0
4	Pro-Sly-miR169b-2/h	0	0	0	0	2	1	0	3	0	0	2	0	0	0	0	0	0	0	1
5	Pro-Sly-miR169b-3	0	0	1	0	0	4	0	0	0	0	2	0	0	0	0	3	0	1	0
6	Pro-Sly-miR169b-4	0	0	1	0	1	4	0	2	0	0	2	0	0	0	0	2	0	0	1
7	Pro-Sly-miR169d-1	0	1	0	0	0	3	0	2	0	0	2	0	0	0	0	0	0	0	0
8	Pro-Sly-miR169d-2	1	1	0	0	0	4	0	2	0	0	4	0	0	0	0	0	0	0	0
9	Pro-Sly-miR169d-3	1	0	0	0	0	3	0	1	1	0	5	0	0	1	0	2	0	0	0
10	Pro-Sly-MIR169a	0	0	0	0	0	5	0	0	0	0	2	0	0	0	0	0	0	0	0
12	Pro-Sly-MIR169d	0	0	1	0	3	9	1	2	0	0	4	0	0	1	0	0	0	0	0
13	Pro-Sly-MIR169c	0	0	0	0	2	3	0	1	1	1	3	0	0	0	0	0	0	0	0
14	Pro-Sly-MIR169e	1	0	0	0	2	3	0	0	0	0	4	0	0	0	0	0	0	0	0
15	Pro-Sly-miR169f	0	1	0	0	0	3	0	0	0	0	3	0	0	0	0	1	0	0	0
16	Pro-Sly-miR169g	1	1	0	0	1	3	0	2	0	0	1	0	0	1	0	0	0	0	0
18	Pro-Sly-miR169i	0	0	0	0	1	2	0	0	0	0	1	0	0	0	0	0	0	0	0
	Total	5	4	4	0	17	60	2	23	2	1	43	1	0	7	0	8	1	1	2
	Cis elements	Sequence	Functions
	The site II motif	TGGGCC/T	anther- and meristem-specific expression
	ABRE	ACGTG	abscisic acid response element
	ABI3 Binding site	CATGCATG	Seed specific regulation
	Embryo specific	C/TACGTGGC
	W-box	TTGACT	W-box motif found in disease resistance genes
	KANADI	VGAATAW	KANADI
	DREB2A	aaaataAAAAA
	ABI5	ttTCTTT	Seed (EMBRYO) specific regulation
	WRKY33	tTGACCat
	CRY2	cacaccccatCACCA	Regulation of flowering,flower development,regulation of leaf morphogenesis
	HSE
	LTR	CCGAAA	LOW TEMPERATURE RESPONSIVE
	CGTCA-motif	CGTCA	MeJa responsive
	ERE	ATTTCAAA	ethylene responsive element
	TCA-element	GAGAAGAAT	Salicylic acid responsive
	TGA-element	AACGAC	auxin responsive
	AuxRR-core	GGTCCAT	auxin responsive
	GACGTC- c box	LONG HYPOCOTYL5 (HY5)
	P box (TGTAAAG)	hormones
