## Supplementary Table S4: qRT-PCR based expression data of Sly-MIR169 members in different abiotic stresses and plant organs. for "Novel insights into expansion and functional diversification of MIR169 family in tomato"

### Sheet: Sheet1
		SlMIR169a	SlMIR169a-1	SlMIR169a-2	SlMIR169b1/b	SlMIR169 b-2/h	SlMIR169 b-3	SlMIR169 b-4	SlMIR169 C	SlMIR169d	SlMIR169 d-1	SlMIR169 d-2	SlMIR169 d-3	SlMIR169 e	SlMIR169f	SlMIR169 g	SlMIR169i
	Leaf	1	1	1	1	1	1	1	1	1	1	1	1	1	1	1	1
	Root	53.4505	11.8771	145.773	122.167	79.7624	31.9755	217.469	96.0692	0	49.7597	29.552	21.7009	38.789	0.307438	1.05477	22.0766
	CLN-0.5-5.5	3.40135	2.02221	0.116612	1.22325	0.773498	5.47026	4.37261	678.877	26.8372	0.158074	0.402525	0.335974	0.499976	0.89144	1.31928	2.31607
	CLN-6-10	1.26304	0.66618	0.0623315	0.469867	0.407057	3.94416	2.3824	234.399	17.7932	0.14755	0.360703	0.429109	35.4877	1.10538	1.19641	2.33645
	M green	89.6125	13.5145	165.059	0	85.7379	53.2016	176.255	24.1592	0	10.8963	77.913	14.4569	97.6376	0.343233	0.905078	83.2538
	Breaker	8.58367	0.983618	1.75513	0	1.13323	1.66755	4.48658	21.807	4.71049	0.49811	10.0831	0.361241	1.03154	1.64001	0.147862	1.20201
		s.e	s.e	s.e	s.e	s.e	s.e	s.e	s.e	s.e	s.e	s.e	s.e	s.e	s.e	s.e	s.e
	Leaf	0	0	0	0	0	0	0	0	0	0	0	0	0	0	0	0
	Root	0.703885	0.20482	7.77168	1.29983	3.1074	8.92783	27.1461	0	0	6.2713	5.61273	3.57119	14.0548	0.00854805	0.452128	0
	CLN-0.5-5.5	1.93303	0.954113	0.0341851	0.0282915	0.182583	3.44049	1.31239	10.1361	11.1553	0.101125	0.151571	0.0927745	0.0978793	0.188049	0.928359	0.223417
	CLN-6-10	0.191389	0.132351	0.0149369	0.0821863	0.125459	2.48033	0.261424	5.78756	7.67389	0.0398369	0.195599	0.117105	0.23457	0.0880377	0.842353	0.0361047
	M green	1.58873	8.70417	24.0821	0	6.01076	14.2628	2.00091	0	0	4.65279	4.43599	0.451292	0	0.0219534	0	0
	Breaker	3.93845	0.275154	0.0468269	0	0.305998	0.121868	1.55776	6.96768	0.64716	0.310334	0.649898	0.0217673	0.462646	0.543531	0.0934499	0
		SlMIR169a	SlMIR169a-1	SlMIR169a-2	SlMIR169 b1/b	SlMIR169 b-2	SlMIR169 b-3	SlMIR169 b-4	SlMIR169 c	SlMIR169 d	SlMIR169 d-1	SlMIR169 d-2	SlMIR169 d-3	SlMIR169 e	Sly-MIR169f	SlMIR169 g	SlMIR169 i
	Control	1	1	1	1	1	1	1	1	1	1	1	1	1	1	1	1
	Accli	2.14859	1.9621	1.54256	7.87636	1.706	5.44764	3.25239	6.7929	8.36169	3.97021	13.5103	5.33953	1.51351	1.8059	4.74336	2.37809
	Acc+4hrs	18.307	18.5798	15.0811	122.078	15.7458	18.5431	5.76971	175.364	341.433	11.2864	38.193	47.2472	76.8634	1.58402	51.3462	43.6334
	Basal	14.8368	2.94859	5.57059	16.8246	6.82986	3.97696	1.52203	9.78991	105.33	18.2541	22.1219	24.2929	80.1779	0.257682	3.62481	7.69512
	Recovery	1.37571	0.777807	1.57588	22.4676	2.85729	1.24953	10.8604	5.82503	875.55	43.4399	8.53399	2.41651	1.16723	1.81127	13.5097	2.4132
	Salt	1.05435	1.27017	1.49366	8.44751	0.604185	0.260546	9.85313	24.8947	2.39479	2.1346	0.387621	0.169754	2.93995	1.35012	0.658871	3.32137
	Dehydration	0.329269	0.488364	0.267288	10.7163	0.4516	0.397023	2.09493	6.02213	0.390633	0.474884	0.340461	0.171014	0.322249	0.87704	0.161973	0.137966
	Cold	0.752465	3.06951	1.32662	71.0515	9.87566	1.38046	14.6937	366.869	119.175	4.06054	1.43547	28.4771	31.8945	0.294411	6.13675	4.81136
		S.E	S.E	S.E	S.E	S.E	S.E	S.E	S.E	S.E	S.E	S.E	S.E	S.E	S.E	S.E	S.E
		0	0	0	0	0	0	0	0	0	0	0	0	0	0	0	0
		0.579275	0.568432	0.568432	1.13319	0.776672	0.0891183	6.80307e-14	0.494524	3.10334	0.726843	3.727	0.587491	0.250078	0.325956	0.189571	0.174729
		0.525053	0.444044	0.444044	2.67102	6.14511	1.47937	1.20629e-13	0.211413	0.336228	0.243236	5.71296	16.4693	7.27736	0.302906	5.46756	2.14156
		0.336025	0.0848898	0.0848898	7.3951	1.58161	1.19223	3.18895e-14	1.3063	0	0.202158	1.2971	9.44395	17.7852	0.0119619	0.386564	0.0961574
		0.200885	0.271601	0.271601	1.6753	1.14316	0.229311	0	1.51352	0	8.16192	2.06092	0.0294394	0.23577	0.467175	1.86094	0.0469122
		0.57171	0.41347	0.41347	0.533074	0.165611	0.106069	4.80732	1.15112	0.402591	0.0372781	0.0817969	0.00562417	0.786159	0.0513866	0.46014	0
		0.198823	0.0366555	0.0366555	0.6837	0.0408057	0.0830215	0.0177165	0.518258	0.0419945	0.204055	0.103691	0.0756501	0.0531958	0.330496	0.112132	0
		1.41883	0.31244	0.31244	0.0247163	4.69086	0.359218	0.617513	21.2837	0.596636	0.7272	0.359677	0.142709	3.38995	0.0325386	0.00309664	0
		SlMIR169a	SlMIR169a-1	SlMIR169a-2	SlMIR169 b1/b	SlMIR169 b-2	SlMIR169 b-3	SlMIR169 b-4	SlMIR169 c	SlMIR169 d	SlMIR169 d-1	SlMIR169 d-2	SlMIR169 d-3	SlMIR169 e	Sly-MIR169f	SlMIR169 g	SlMIR169 i
	Control	1	1	1	1	1	1	1	1	1	1	1	1	1	1	1	1
	Acc+4hrs	18.307	18.5798	15.0811	122.078	15.7458	18.5431	5.76971	175.364	341.433	11.2864	38.193	47.2472	76.8634	1.58402	51.3462	43.6334
	Salt	1.05435	1.27017	1.49366	8.44751	0.604185	0.260546	9.85313	24.8947	2.39479	2.1346	0.387621	0.169754	2.93995	1.35012	0.658871	3.32137
	Dehydration	0.329269	0.488364	0.267288	10.7163	0.4516	0.397023	2.09493	6.02213	0.390633	0.474884	0.340461	0.171014	0.322249	0.87704	0.161973	0.137966
	Cold	0.752465	3.06951	1.32662	71.0515	9.87566	1.38046	14.6937	366.869	119.175	4.06054	1.43547	28.4771	31.8945	0.294411	6.13675	4.81136
		SlMIR169a	SlMIR169a-1	SlMIR169a-2	SlMIR169 b1/b	SlMIR169 b-2	SlMIR169 b-3	SlMIR169 b-4	SlMIR169 c	SlMIR169 d	SlMIR169 d-1	SlMIR169 d-2	SlMIR169 d-3	SlMIR169 e	Sly-MIR169f	SlMIR169 g	SlMIR169 i
	Control	1	1	1	1	1	1	1	1	1	1	1	1	1	1	1	1
	Accli	2.14859	1.9621	1.54256	7.87636	1.706	5.44764	3.25239	6.7929	8.36169	3.97021	13.5103	5.33953	1.51351	1.8059	4.74336	2.37809
	Acc+4hrs	18.307	18.5798	15.0811	122.078	15.7458	18.5431	5.76971	175.364	341.433	11.2864	38.193	47.2472	76.8634	1.58402	51.3462	43.6334
	Basal	14.8368	2.94859	5.57059	16.8246	6.82986	3.97696	1.52203	9.78991	105.33	18.2541	22.1219	24.2929	80.1779	0.257682	3.62481	7.69512
	Recovery	1.37571	0.777807	1.57588	22.4676	2.85729	1.24953	10.8604	5.82503	875.55	43.4399	8.53399	2.41651	1.16723	1.81127	13.5097	2.4132
