## Supplementary Table S5: Targets of Sly-MIR169 members identified by degradome analysis. for "Novel insights into expansion and functional diversification of MIR169 family in tomato"

### Sheet: Sheet1
S.No	miRNA	Target	Description	Allen Score	Slice site	Cleaved Tags
1	Sly-miR169a	Solyc12g009050	NF-YA3	5.5	1420	14
2	Sly-miR169a-1	Solyc08g041870	Aspartate aminotransferase	4.5	1496	98
3	Sly-miR169b	Solyc01g087240	NF-YA9	3	2584	626
4	Sly-miR169b	Solyc05g015750	SEPALLATA3	6	126	4
5	Sly-miR169c	Solyc08g062210	NF-YA8	2.5	1648	194
6	Sly-miR169c	Solyc01g008490	NF-YA1	3.5	621	2
7	Sly-miR169i	Solyc12g006540	Signal peptidase I	4.5	476	52
8	Sly-miR169d	Solyc06g036080	MAPKK-37	6.5	3009	5
9	Sly-miR169d	Solyc01g006930	NF-YA10	3	2844	188
10	Sly-miR169d	Solyc08g008380	ARF-9B	7	2367	5
11	Sly-miR169d-1	Solyc10g047643	CHCH-like protein	4.5	1689	46
12	Sly-miR169i	Solyc02g069100	Cathepsin B-like cysteine protease	7	714	31
13	Sly-miR169i	Solyc03g007270	Protein phosphatase 2C family protein	3.5	1687	25
14	Sly-miR169a-1	Solyc09g015930	RNA helicase DEAD28	4.5	2071	10
15	Sly-miR169b-1	Solyc09g097830	Tetratricopeptide repeat	4.5	2608	8
16	Sly-miR169b-1	Solyc05g053835	Tetratricopeptide repeat	4.5	2670	6
17	Sly-miR169b-1	Solyc09g015360	Chaperone protein DnaJ	5	3573	10
18	Sly-miR169b-1	Solyc12g049613	Glycosyltransferase	4.5	331	7
19	Sly-miR169d-1	Solyc06g030540	Histone-lysine N-methyltransferase	4.5	1499	20
20	Sly-miR169b-3	Solyc09g018450	Ubiquitin activating enzyme E1	4	3443	8
21	Sly-miR169h	Solyc03g025510	Calmodulin-binding heat-shock protein	6	1549	2
22	Sly-miR169h	Solyc08g083255	Purple acid phosphatase	5.5	1032	2
23	Sly-miR169h	Solyc03g122180	RNA-binding family protein	5.5	362	3
24	Sly-miR169h	Solyc04g077440	Squalene monooxygenase	5	994	5
25	Sly-miR169h	Solyc07g055200	SlSK	6.5	934	4
26	Sly-miR169h	Solyc04g071040	Regulator of chromosome condensation	7	3331	3
27	Sly-miR169g	Solyc11g061770	A20/AN1 zinc finger protein	6.5	422	19
28	Sly-miR169g	Solyc02g082270	RNA binding protein	7	1906	31
